# Rapid Peptide Mapping of Monoclonal Antibodies with Direct Infusion Mass Spectrometry

**DOI:** 10.64898/2026.05.14.725248

**Authors:** Austin Z. Salome, Marcel Morgenstern, Alexander S. Hebert, Craig D. Wenger, Pavel Sinitcyn, Benton J. Anderson, John S. Chlystek, Lia R. Serrano, Keaton L. Mertz, Ian J. Miller, Erik Miller-Galow, Malika P. Godamudunage, Michael Batt, Bhavin R. Patel, Gihoon Lee, Lloyd M. Smith, Scott T. Quarmby, Alayna M. George Thompson, Joomi Ahn, Harsha P. Gunawardena, Joshua J. Coon

## Abstract

Peptide mapping is a critical tool for characterizing biotherapeutic proteins and is essential for the development of monoclonal antibody drugs. Here we describe a new direct infusion technology that streamlines peptide mapping data collection and analysis, accelerating the method by up to 100-fold. This method, which we term RaPiD-mAb-MS, combines high-throughput plate-based sample preparation with direct infusion mass spectrometry analysis. RaPiD-mAb-MS allows analysis of 96 samples within ∼ 1.5 to 2 hours, routinely achieves >95% sequence coverage, and has been successfully applied to 28 unique antibodies and over 2,000 samples. Here we demonstrate that RaPiD-mAb-MS detects and quantifies oxidation, deamidation, isomerization, glycosylation, and sequence variants with results comparable to conventional LC-MS based methods in a fraction of the time. Further, by eliminating chromatography, data analysis is greatly streamlined and simplified. By allowing for the collection of ∼ 1,000 peptide maps per day, RaPiD-mAb-MS is positioned to accelerate all phases of antibody-based drug discovery & development and sets the stage for collection of massive datasets that would allow artificial intelligent prediction of optimal antibody variants and formulations.
