## Supplementary Table 6 for "Rapid Peptide Mapping of Monoclonal Antibodies with Direct Infusion Mass Spectrometry"

### Sheet: Table S6
Peptide Sequence	Base Peptide Sequence	Missed Cleavages	Protein	Start Residue Number	End Residue Number	Theoretical Monoisotopic Mass (Da)	Charge State	Theoretical Monoisotopic m/z	Abundance	Experimental Monoisotopic m/z	Mass Error (ppm)	Isotopic Error (%)
R.TPEVTC[carboxymethylation]VVVDVSHEDPEVK.F	TPEVTCVVVDVSHEDPEVK	0	NIST_HEAVY	259	277	2139	2	1070.51	9.06432e+07	1070.51	-1.53138	7.08406
R.TVAAPSVFIFPPSDEQLK.S	TVAAPSVFIFPPSDEQLK	0	NIST_LIGHT	108	125	1945.02	2	973.517	8.71629e+07	973.516	-1.61215	2.61841
R.VVSVLTVLHQDWLNGK.E	VVSVLTVLHQDWLNGK	0	NIST_HEAVY	305	320	1807	2	904.507	8.48449e+07	904.506	-1.34605	1.12592
K.SC[carboxymethylation]DKTHTC[carboxymethylation]PPC[carboxymethylation]PAPELLGGPSVFLFPPKPK.D	SCDKTHTCPPCPAPELLGGPSVFLFPPKPK	1	NIST_HEAVY	222	251	3336.59	3	1113.2	7.27275e+07	1113.2	-1.53938	4.70334
K.SGTASVVC[carboxymethylation]LLNNFYPR.E	SGTASVVCLLNNFYPR	0	NIST_LIGHT	126	141	1797.87	2	899.943	6.2105e+07	899.942	-1.17378	5.38449
K.FNWYVDGVEVHNAK.T	FNWYVDGVEVHNAK	0	NIST_HEAVY	278	291	1676.79	2	839.405	5.7167e+07	839.404	-1.25228	1.69875
K.THTC[carboxymethylation]PPC[carboxymethylation]PAPELLGGPSVFLFPPKPK.D	THTCPPCPAPELLGGPSVFLFPPKPK	0	NIST_HEAVY	226	251	2845.42	3	949.48	5.57958e+07	949.479	-1.47908	7.34522
K.TTPPVLDSDGSFFLYSK.L	TTPPVLDSDGSFFLYSK	0	NIST_HEAVY	396	412	1872.91	2	937.465	5.3942e+07	937.463	-1.24764	1.52579
R.WQQGNVFSC[carboxymethylation]SVMHEALHNHYTQK.S	WQQGNVFSCSVMHEALHNHYTQK	0	NIST_HEAVY	420	442	2801.24	3	934.755	4.79483e+07	934.754	-1.13456	10.8382
R.EPQVYTLPPSREEMTK.N	EPQVYTLPPSREEMTK	1	NIST_HEAVY	348	363	1903.93	2	952.975	4.40216e+07	952.973	-1.65931	13.4924
-.(Q pyrolyzation)QVTLR.E	QVTLR	0	NIST_HEAVY	1	5	598.344	1	599.351	4.2972e+07	599.351	-0.971872	4.66535
K.GPSVFPLAPSSK.S	GPSVFPLAPSSK	0	NIST_HEAVY	125	136	1185.64	2	593.827	4.11778e+07	593.826	-0.975172	5.96294
K.STSGGTAALGC[carboxymethylation]LVK.D	STSGGTAALGCLVK	0	NIST_HEAVY	137	150	1321.65	2	661.835	3.97769e+07	661.834	-1.11721	12.0737
K.DYFPEPVTVSWNSGALTSGVHTFPAVLQSSGLYSLSSVVTVPSSSLGTQTYIC[carboxymethylation]NVNHKPSNTK.V	DYFPEPVTVSWNSGALTSGVHTFPAVLQSSGLYSLSSVVTVPSSSLGTQTYICNVNHKPSNTK	0	NIST_HEAVY	151	213	6713.29	5	1343.67	3.94199e+07	1343.66	-1.06194	3.06882
K.NQVSLTC[carboxymethylation]LVK.G	NQVSLTCLVK	0	NIST_HEAVY	364	373	1161.61	2	581.81	3.85683e+07	581.81	-0.931972	13.0008
K.VYAC[carboxymethylation]EVTHQGLSSPVTK.S	VYACEVTHQGLSSPVTK	0	NIST_LIGHT	190	206	1875.9	2	938.959	3.77835e+07	938.958	-0.969573	13.7817
K.GFYPSDIAVEWESNGQPENNYK.T	GFYPSDIAVEWESNGQPENNYK	0	NIST_HEAVY	374	395	2543.12	2	1272.57	3.76586e+07	1272.57	-1.31467	4.02039
-.DIQMTQSPSTLSASVGDR.V	DIQMTQSPSTLSASVGDR	0	NIST_LIGHT	1	18	1891.89	2	946.955	3.68394e+07	946.953	-1.34802	7.19262
K.DTLMISR.T	DTLMISR	0	NIST_HEAVY	252	258	834.427	1	835.434	3.35263e+07	835.433	-1.18527	6.12336
K.ALPAPIEK.T	ALPAPIEK	0	NIST_HEAVY	330	337	837.496	1	838.503	3.23322e+07	838.502	-1.2673	4.87468
K.VDNALQSGNSQESVTEQDSKDSTYSLSSTLTLSK.A	VDNALQSGNSQESVTEQDSKDSTYSLSSTLTLSK	1	NIST_LIGHT	149	182	3618.7	3	1207.24	3.02054e+07	1207.24	-1.39884	5.53853
K.SLSLSPGK(K clipping).-	SLSLSPGK	0	NIST_HEAVY	443	450	659.349	1	660.356	2.83752e+07	660.356	-0.973379	4.46132
R.VGYMHWYQQKPGK.A	VGYMHWYQQKPGK	0	NIST_LIGHT	29	41	1620.79	2	811.401	2.79313e+07	811.4	-1.15331	10.9591
K.VQWK.V	VQWK	0	NIST_LIGHT	145	148	559.312	1	560.319	2.5983e+07	560.319	-0.828096	4.78033
K.LLIYDTSK.L	LLIYDTSK	0	NIST_LIGHT	45	52	951.528	1	952.535	2.59778e+07	952.534	-1.4882	4.46696
K.HKVYAC[carboxymethylation]EVTHQGLSSPVTK.S	HKVYACEVTHQGLSSPVTK	1	NIST_LIGHT	188	206	2141.06	3	714.693	2.43563e+07	714.692	-1.21449	12.0602
K.LASGVPSR.F	LASGVPSR	0	NIST_LIGHT	53	60	785.44	1	786.447	2.41286e+07	786.446	-1.1696	6.97478
R.LTISK.D	LTISK	0	NIST_HEAVY	69	73	560.353	1	561.361	2.38029e+07	561.36	-0.982743	5.27526
K.HKVYAC[carboxymethylation]EVTHQGLSSPVTK.S	HKVYACEVTHQGLSSPVTK	1	NIST_LIGHT	188	206	2141.06	2	1071.54	2.28364e+07	1071.53	-2.10605	15.0222
K.LTVDK.S	LTVDK	0	NIST_HEAVY	413	417	574.333	1	575.34	2.21054e+07	575.339	-0.929057	6.41313
K.SC[carboxymethylation]DKTHTC[carboxymethylation]PPC[carboxymethylation]PAPELLGGPSVFLFPPKPK.D	SCDKTHTCPPCPAPELLGGPSVFLFPPKPK	1	NIST_HEAVY	222	251	3336.59	4	835.154	2.1015e+07	835.153	-0.901347	11.2187
K.TISK.A	TISK	0	NIST_HEAVY	338	341	447.269	1	448.277	2.07869e+07	448.276	-0.226978	0
K.ALEWLADIWWDDKK.H	ALEWLADIWWDDKK	1	NIST_HEAVY	46	59	1787.89	2	894.951	2.06474e+07	894.95	-1.07363	4.39644
K.ALPAPIEK.T	ALPAPIEK	0	NIST_HEAVY	330	337	837.496	2	419.755	2.0423e+07	419.755	0.0392432	3.52687
K.NQVVLK.V	NQVVLK	0	NIST_HEAVY	78	83	699.428	1	700.435	2.02961e+07	700.435	-0.997714	5.79516
K.LLIYDTSK.L	LLIYDTSK	0	NIST_LIGHT	45	52	951.528	2	476.771	2.0168e+07	476.771	-0.470233	3.52363
K.DYFPEPVTVSWNSGALTSGVHTFPAVLQSSGLYSLSSVVTVPSSSLGTQTYIC[carboxymethylation]NVNHKPSNTK.V	DYFPEPVTVSWNSGALTSGVHTFPAVLQSSGLYSLSSVVTVPSSSLGTQTYICNVNHKPSNTK	0	NIST_HEAVY	151	213	6713.29	4	1679.33	1.89321e+07	1679.33	-1.33307	3.93332
R.VTITC[carboxymethylation]SASSR.V	VTITCSASSR	0	NIST_LIGHT	19	28	1081.51	2	541.761	1.78442e+07	541.761	-0.828774	6.20708
K.ALEWLADIWWDDKKHYNPSLK.D	ALEWLADIWWDDKKHYNPSLK	2	NIST_HEAVY	46	66	2627.32	3	876.78	1.7478e+07	876.779	-1.27026	5.41916
K.VDNALQSGNSQESVTEQDSK.D	VDNALQSGNSQESVTEQDSK	0	NIST_LIGHT	149	168	2134.96	2	1068.49	1.7303e+07	1068.49	-1.31061	11.7545
R.EPQVYTLPPSR.E	EPQVYTLPPSR	0	NIST_HEAVY	348	358	1285.67	2	643.841	1.61038e+07	643.84	-1.14529	10.1328
K.VTNMDPADTATYYC[carboxymethylation]AR.D	VTNMDPADTATYYCAR	0	NIST_HEAVY	84	99	1848.77	2	925.39	1.59591e+07	925.389	-1.21098	24.5279
K.LASGVPSR.F	LASGVPSR	0	NIST_LIGHT	53	60	785.44	2	393.727	1.52001e+07	393.727	0.337613	5.4926
R.VEPK.S	VEPK	0	NIST_HEAVY	218	221	471.269	1	472.277	1.51667e+07	472.276	-0.385123	4.83192
K.NQVSLTC[carboxymethylation]LVK.G	NQVSLTCLVK	0	NIST_HEAVY	364	373	1161.61	1	1162.61	1.44289e+07	1162.61	-1.54491	19.3363
K.DSTYSLSSTLTLSK.A	DSTYSLSSTLTLSK	0	NIST_LIGHT	169	182	1501.75	2	751.883	1.39827e+07	751.882	-1.16965	9.33694
K.SFNR.G	SFNR	0	NIST_LIGHT	207	210	522.255	1	523.262	1.28863e+07	523.262	-0.659441	7.75671
R.VGYMHWYQQKPGKAPK.L	VGYMHWYQQKPGKAPK	1	NIST_LIGHT	29	44	1916.97	3	639.998	1.25722e+07	639.997	-1.06245	17.9993
R.ESGPALVKPTQTLTLTC[carboxymethylation]TFSGFSLSTAGMSVGWIR.Q	ESGPALVKPTQTLTLTCTFSGFSLSTAGMSVGWIR	0	NIST_HEAVY	6	40	3700.85	3	1234.62	1.21402e+07	1234.62	-1.1113	10.1155
R.VGYMHWYQQKPGKAPK.L	VGYMHWYQQKPGKAPK	1	NIST_LIGHT	29	44	1916.97	2	959.493	1.06233e+07	959.492	-1.57441	19.463
R.VVSVLTVLHQDWLNGKEYK.C	VVSVLTVLHQDWLNGKEYK	1	NIST_HEAVY	305	323	2227.2	3	743.407	1.00752e+07	743.406	-1.17788	10.4758
K.DTSKNQVVLK.V	DTSKNQVVLK	1	NIST_HEAVY	74	83	1130.63	2	566.322	9.97979e+06	566.321	-1.03045	7.73147
R.WQQGNVFSC[carboxymethylation]SVMHEALHNHYTQK.S	WQQGNVFSCSVMHEALHNHYTQK	0	NIST_HEAVY	420	442	2801.24	2	1401.63	9.73648e+06	1401.63	-1.19666	14.8528
K.GPSVFPLAPSSK.S	GPSVFPLAPSSK	0	NIST_HEAVY	125	136	1185.64	1	1186.65	9.66562e+06	1186.64	-1.46189	12.3281
K.ADYEK.H	ADYEK	0	NIST_LIGHT	183	187	624.276	1	625.283	9.59765e+06	625.282	-0.976938	7.23442
R.VTITC[carboxymethylation]SASSR.V	VTITCSASSR	0	NIST_LIGHT	19	28	1081.51	1	1082.51	9.43888e+06	1082.51	-1.48431	10.8224
K.STSGGTAALGC[carboxymethylation]LVKDYFPEPVTVSWNSGALTSGVHTFPAVLQSSGLYSLSSVVTVPSSSLGTQTYIC[carboxymethylation]NVNHKPSNTK.V	STSGGTAALGCLVKDYFPEPVTVSWNSGALTSGVHTFPAVLQSSGLYSLSSVVTVPSSSLGTQTYICNVNHKPSNTK	1	NIST_HEAVY	137	213	8016.94	6	1337.16	9.1519e+06	1337.16	-1.11356	4.713
K.VSNK.A	VSNK	0	NIST_HEAVY	326	329	446.249	1	447.256	8.9485e+06	447.256	-0.123241	0
K.THTC[carboxymethylation]PPC[carboxymethylation]PAPELLGGPSVFLFPPKPK.D	THTCPPCPAPELLGGPSVFLFPPKPK	0	NIST_HEAVY	226	251	2845.42	2	1423.72	8.82388e+06	1423.71	-1.06632	12.8382
K.STSGGTAALGC[carboxymethylation]LVK.D	STSGGTAALGCLVK	0	NIST_HEAVY	137	150	1321.65	1	1322.66	7.34307e+06	1322.66	-1.11509	18.1891
R.VVSVLTVLHQDWLNGK.E	VVSVLTVLHQDWLNGK	0	NIST_HEAVY	305	320	1807	3	603.34	7.00022e+06	603.34	-1.13765	9.35018
K.HYNPSLK.D	HYNPSLK	0	NIST_HEAVY	60	66	857.44	2	429.727	6.93022e+06	429.727	-0.127604	6.58472
K.SC[carboxymethylation]DKTHTC[carboxymethylation]PPC[carboxymethylation]PAPELLGGPSVFLFPPKPK.D	SCDKTHTCPPCPAPELLGGPSVFLFPPKPK	1	NIST_HEAVY	222	251	3336.59	2	1669.3	6.66699e+06	1669.3	-1.35992	11.7826
K.ALEWLADIWWDDKKHYNPSLKDR.L	ALEWLADIWWDDKKHYNPSLKDR	3	NIST_HEAVY	46	68	2898.45	3	967.156	6.63764e+06	967.154	-1.40635	8.32556
K.VEIKR.T	VEIKR	1	NIST_LIGHT	103	107	643.402	1	644.409	6.59064e+06	644.408	-1.14294	10.396
K.TTPPVLDSDGSFFLYSKLTVDKSRWQQGNVFSC[carboxymethylation]SVMHEALHNHYTQK.S	TTPPVLDSDGSFFLYSKLTVDKSRWQQGNVFSCSVMHEALHNHYTQK	3	NIST_HEAVY	396	442	5455.6	4	1364.91	6.54938e+06	1364.91	-1.08445	5.06714
R.VGYMHWYQQKPGK.A	VGYMHWYQQKPGK	0	NIST_LIGHT	29	41	1620.79	3	541.27	6.50875e+06	541.269	-0.773114	10.7473
K.VEIKR.T	VEIKR	1	NIST_LIGHT	103	107	643.402	2	322.708	6.48493e+06	322.708	0.904995	4.29802
R.TPEVTC[carboxymethylation]VVVDVSHEDPEVK.F	TPEVTCVVVDVSHEDPEVK	0	NIST_HEAVY	259	277	2139	3	714.009	6.45975e+06	714.008	-1.05498	17.8199
-.DIQMTQSPSTLSASVGDRVTITC[carboxymethylation]SASSR.V	DIQMTQSPSTLSASVGDRVTITCSASSR	1	NIST_LIGHT	1	28	2955.39	3	986.138	6.27686e+06	986.136	-1.49735	18.5029
R.EAK.V	EAK	0	NIST_LIGHT	142	144	346.185	1	347.193	6.25733e+06	347.193	0.755005	0
K.GQPR.E	GQPR	0	NIST_HEAVY	344	347	456.244	1	457.252	5.82006e+06	457.252	-0.252122	1.39534e-14
R.VVSVLTVLHQDWLNGKEYK.C	VVSVLTVLHQDWLNGKEYK	1	NIST_HEAVY	305	323	2227.2	2	1114.61	5.75501e+06	1114.61	-1.55183	9.56625
K.EYK.C	EYK	0	NIST_HEAVY	321	323	438.211	1	439.219	5.70977e+06	439.219	-0.127433	1.40838e-14
R.EPQVYTLPPSREEMTK.N	EPQVYTLPPSREEMTK	1	NIST_HEAVY	348	363	1903.93	3	635.652	5.62276e+06	635.652	-1.04741	17.7523
K.NQVSLTC[carboxymethylation]LVKGFYPSDIAVEWESNGQPENNYKTTPPVLDSDGSFFLYSKLTVDK.S	NQVSLTCLVKGFYPSDIAVEWESNGQPENNYKTTPPVLDSDGSFFLYSKLTVDK	3	NIST_HEAVY	364	417	6097.95	5	1220.6	5.48755e+06	1220.59	-1.21736	39.8997
K.VDKR.V	VDKR	1	NIST_HEAVY	214	217	516.302	1	517.309	5.44294e+06	517.309	-0.639118	9.7969
K.VYAC[carboxymethylation]EVTHQGLSSPVTK.S	VYACEVTHQGLSSPVTK	0	NIST_LIGHT	190	206	1875.9	3	626.308	5.29063e+06	626.308	-1.16899	20.8283
R.QPPGK.A	QPPGK	0	NIST_HEAVY	41	45	525.291	1	526.298	5.27378e+06	526.298	-0.763144	7.36393
K.ALEWLADIWWDDKKHYNPSLK.D	ALEWLADIWWDDKKHYNPSLK	2	NIST_HEAVY	46	66	2627.32	2	1314.67	5.23213e+06	1314.66	-1.11054	3.69275
K.NQVSLTC[carboxymethylation]LVKGFYPSDIAVEWESNGQPENNYKTTPPVLDSDGSFFLYSKLTVDK.S	NQVSLTCLVKGFYPSDIAVEWESNGQPENNYKTTPPVLDSDGSFFLYSKLTVDK	3	NIST_HEAVY	364	417	6097.95	4	1525.49	5.08313e+06	1525.49	-1.34047	37.4917
K.VEIK.R	VEIK	0	NIST_LIGHT	103	106	487.301	1	488.308	4.83972e+06	488.308	-0.48974	8.36549
-.DIQMTQSPSTLSASVGDRVTITC[carboxymethylation]SASSRVGYMHWYQQKPGKAPK.L	DIQMTQSPSTLSASVGDRVTITCSASSRVGYMHWYQQKPGKAPK	3	NIST_LIGHT	1	44	4854.35	4	1214.6	4.70139e+06	1214.59	-1.46781	8.40301
K.DYFPEPVTVSWNSGALTSGVHTFPAVLQSSGLYSLSSVVTVPSSSLGTQTYIC[carboxymethylation]NVNHKPSNTK.V	DYFPEPVTVSWNSGALTSGVHTFPAVLQSSGLYSLSSVVTVPSSSLGTQTYICNVNHKPSNTK	0	NIST_HEAVY	151	213	6713.29	6	1119.89	4.41013e+06	1119.89	-1.08582	7.8224
K.RTVAAPSVFIFPPSDEQLK.S	RTVAAPSVFIFPPSDEQLK	1	NIST_LIGHT	107	125	2101.12	2	1051.57	4.28161e+06	1051.57	-1.15471	10.2531
R.EEMTK.N	EEMTK	0	NIST_HEAVY	359	363	636.279	1	637.286	4.27617e+06	637.286	-0.986034	11.4704
K.STSGGTAALGC[carboxymethylation]LVKDYFPEPVTVSWNSGALTSGVHTFPAVLQSSGLYSLSSVVTVPSSSLGTQTYIC[carboxymethylation]NVNHKPSNTK.V	STSGGTAALGCLVKDYFPEPVTVSWNSGALTSGVHTFPAVLQSSGLYSLSSVVTVPSSSLGTQTYICNVNHKPSNTK	1	NIST_HEAVY	137	213	8016.94	5	1604.39	4.20473e+06	1604.39	-1.681	2.8117
K.APK.L	APK	0	NIST_LIGHT	42	44	314.195	1	315.203	4.13469e+06	315.203	1.04355	0
K.GFYPSDIAVEWESNGQPENNYK.T	GFYPSDIAVEWESNGQPENNYK	0	NIST_HEAVY	374	395	2543.12	3	848.715	4.09023e+06	848.714	-1.38163	10.7199
K.C[carboxymethylation]K.V	CK	0	NIST_HEAVY	324	325	307.12	1	308.127	4.08975e+06	308.128	1.09003	0
K.VDKR.V	VDKR	1	NIST_HEAVY	214	217	516.302	2	259.158	3.67683e+06	259.159	1.83441	8.11731
K.GQPREPQVYTLPPSREEMTK.N	GQPREPQVYTLPPSREEMTK	2	NIST_HEAVY	344	363	2342.17	3	781.73	3.50095e+06	781.729	-1.09119	16.6956
K.VDNALQSGNSQESVTEQDSKDSTYSLSSTLTLSK.A	VDNALQSGNSQESVTEQDSKDSTYSLSSTLTLSK	1	NIST_LIGHT	149	182	3618.7	2	1810.36	3.45711e+06	1810.36	-1.56071	5.07706
K.SFNRGEC[carboxymethylation].-	SFNRGEC	1	NIST_LIGHT	207	213	869.334	1	870.341	3.38289e+06	870.34	-1.17661	12.7517
K.SGTASVVC[carboxymethylation]LLNNFYPR.E	SGTASVVCLLNNFYPR	0	NIST_LIGHT	126	141	1797.87	1	1798.88	3.29464e+06	1798.88	-1.58108	10.9215
K.HYNPSLKDR.L	HYNPSLKDR	1	NIST_HEAVY	60	68	1128.57	2	565.291	3.24288e+06	565.291	-0.992305	8.87554
R.WQQGNVFSC[carboxymethylation]SVMHEALHNHYTQK.S	WQQGNVFSCSVMHEALHNHYTQK	0	NIST_HEAVY	420	442	2801.24	4	701.318	3.22662e+06	701.317	-1.11241	22.7137
R.EPQVYTLPPSR.E	EPQVYTLPPSR	0	NIST_HEAVY	348	358	1285.67	1	1286.67	3.07164e+06	1286.67	-1.14483	13.6573
K.SR.W	SR	0	NIST_HEAVY	418	419	261.144	1	262.151	3.05122e+06	262.151	1.81934	0
K.DSTYSLSSTLTLSK.A	DSTYSLSSTLTLSK	0	NIST_LIGHT	169	182	1501.75	1	1502.76	3.03515e+06	1502.76	-1.16929	8.55373
R.ESGPALVKPTQTLTLTC[carboxymethylation]TFSGFSLSTAGMSVGWIRQPPGK.A	ESGPALVKPTQTLTLTCTFSGFSLSTAGMSVGWIRQPPGK	1	NIST_HEAVY	6	45	4208.13	3	1403.72	2.98341e+06	1403.72	-1.21144	6.12726
K.DTSK.N	DTSK	0	NIST_HEAVY	74	77	449.212	1	450.219	2.89692e+06	450.219	-0.257574	0
K.DTLMISR.T	DTLMISR	0	NIST_HEAVY	252	258	834.427	2	418.221	2.85808e+06	418.221	0.116427	8.43123
K.DR.L	DR	0	NIST_HEAVY	67	68	289.139	1	290.146	2.84378e+06	290.146	1.2818	0
K.TTPPVLDSDGSFFLYSKLTVDKSRWQQGNVFSC[carboxymethylation]SVMHEALHNHYTQK.S	TTPPVLDSDGSFFLYSKLTVDKSRWQQGNVFSCSVMHEALHNHYTQK	3	NIST_HEAVY	396	442	5455.6	5	1092.13	2.7781e+06	1092.13	-1.3309	6.85191
K.AKGQPR.E	AKGQPR	1	NIST_HEAVY	342	347	655.377	2	328.696	2.7109e+06	328.696	0.805923	9.79232
K.SLSLSPGK.-	SLSLSPGK	0	NIST_HEAVY	443	450	787.444	1	788.451	2.70427e+06	788.451	-0.347021	17.7925
K.HYNPSLK.D	HYNPSLK	0	NIST_HEAVY	60	66	857.44	1	858.447	2.68479e+06	858.446	-1.27421	9.123
K.SC[carboxymethylation]DK.T	SCDK	0	NIST_HEAVY	222	225	509.179	1	510.186	2.64562e+06	510.186	-0.664264	0
-.DIQMTQSPSTLSASVGDRVTITC[carboxymethylation]SASSR.V	DIQMTQSPSTLSASVGDRVTITCSASSR	1	NIST_LIGHT	1	28	2955.39	2	1478.7	2.54452e+06	1478.7	-1.05762	13.1492
R.ESGPALVKPTQTLTLTC[carboxymethylation]TFSGFSLSTAGMSVGWIRQPPGK.A	ESGPALVKPTQTLTLTCTFSGFSLSTAGMSVGWIRQPPGK	1	NIST_HEAVY	6	45	4208.13	4	1053.04	2.53938e+06	1053.04	-1.13053	11.7729
K.TTPPVLDSDGSFFLYSK.L	TTPPVLDSDGSFFLYSK	0	NIST_HEAVY	396	412	1872.91	1	1873.92	2.4893e+06	1873.92	-1.61624	5.44581
K.HK.V	HK	0	NIST_LIGHT	188	189	283.164	1	284.172	2.44593e+06	284.172	1.40402	0
K.TKPR.E	TKPR	0	NIST_HEAVY	292	295	500.307	1	501.314	2.07591e+06	501.314	-0.550571	11.8458
K.FNWYVDGVEVHNAK.T	FNWYVDGVEVHNAK	0	NIST_HEAVY	278	291	1676.79	3	559.939	2.0174e+06	559.938	-0.865651	15.9738
K.THTC[carboxymethylation]PPC[carboxymethylation]PAPELLGGPSVFLFPPKPK.D	THTCPPCPAPELLGGPSVFLFPPKPK	0	NIST_HEAVY	226	251	2845.42	4	712.362	1.99213e+06	712.361	-1.06944	22.0483
K.DTSKNQVVLK.V	DTSKNQVVLK	1	NIST_HEAVY	74	83	1130.63	1	1131.64	1.91329e+06	1131.64	-1.4918	7.5671
R.ESGPALVKPTQTLTLTC[carboxymethylation]TFSGFSLSTAGMSVGWIR.Q	ESGPALVKPTQTLTLTCTFSGFSLSTAGMSVGWIR	0	NIST_HEAVY	6	40	3700.85	2	1851.43	1.90477e+06	1851.43	-1.46538	8.87506
-.DIQMTQSPSTLSASVGDRVTITC[carboxymethylation]SASSRVGYMHWYQQKPGKAPK.L	DIQMTQSPSTLSASVGDRVTITCSASSRVGYMHWYQQKPGKAPK	3	NIST_LIGHT	1	44	4854.35	5	971.878	1.72294e+06	971.876	-1.44357	13.1946
R.EPQVYTLPPSREEMTKNQVSLTC[carboxymethylation]LVKGFYPSDIAVEWESNGQPENNYK.T	EPQVYTLPPSREEMTKNQVSLTCLVKGFYPSDIAVEWESNGQPENNYK	3	NIST_HEAVY	348	395	5572.64	4	1394.17	1.6974e+06	1394.17	-0.83346	6.91002
K.AKGQPR.E	AKGQPR	1	NIST_HEAVY	342	347	655.377	1	656.384	1.66517e+06	656.383	-0.935634	12.2129
K.GQPREPQVYTLPPSR.E	GQPREPQVYTLPPSR	1	NIST_HEAVY	344	358	1723.9	2	862.958	1.62282e+06	862.956	-1.24544	14.527
R.LTISKDTSK.N	LTISKDTSK	1	NIST_HEAVY	69	77	991.555	2	496.785	1.59478e+06	496.784	-0.615192	8.29031
K.RVEPK.S	RVEPK	1	NIST_HEAVY	217	221	627.37	2	314.692	1.59039e+06	314.693	0.919023	11.3529
R.VGYMHWYQQKPGKAPK.L	VGYMHWYQQKPGKAPK	1	NIST_LIGHT	29	44	1916.97	4	480.25	1.56156e+06	480.25	-0.675507	23.0456
K.SRWQQGNVFSC[carboxymethylation]SVMHEALHNHYTQK.S	SRWQQGNVFSCSVMHEALHNHYTQK	1	NIST_HEAVY	418	442	3044.38	3	1015.8	1.55389e+06	1015.8	-1.32677	18.1751
-.DIQMTQSPSTLSASVGDRVTITC[carboxymethylation]SASSRVGYMHWYQQKPGK.A	DIQMTQSPSTLSASVGDRVTITCSASSRVGYMHWYQQKPGK	2	NIST_LIGHT	1	41	4558.17	4	1140.55	1.53971e+06	1140.55	-1.35784	12.8466
K.DYFPEPVTVSWNSGALTSGVHTFPAVLQSSGLYSLSSVVTVPSSSLGTQTYIC[carboxymethylation]NVNHKPSNTKVDK.R	DYFPEPVTVSWNSGALTSGVHTFPAVLQSSGLYSLSSVVTVPSSSLGTQTYICNVNHKPSNTKVDK	1	NIST_HEAVY	151	216	7055.48	5	1412.1	1.53383e+06	1412.1	-0.920632	10.3403
R.TVAAPSVFIFPPSDEQLKSGTASVVC[carboxymethylation]LLNNFYPR.E	TVAAPSVFIFPPSDEQLKSGTASVVCLLNNFYPR	1	NIST_LIGHT	108	141	3724.88	3	1242.63	1.51844e+06	1242.63	-0.552399	8.75313
K.RTVAAPSVFIFPPSDEQLK.S	RTVAAPSVFIFPPSDEQLK	1	NIST_LIGHT	107	125	2101.12	3	701.381	1.50589e+06	701.38	-1.16661	14.2822
R.GEC[carboxymethylation].-	GEC	0	NIST_LIGHT	211	213	365.089	1	366.097	1.49083e+06	366.097	0.570221	0
K.SFNRGEC[carboxymethylation].-	SFNRGEC	1	NIST_LIGHT	207	213	869.334	2	435.674	1.48892e+06	435.674	-0.205638	10.8029
K.HKVYAC[carboxymethylation]EVTHQGLSSPVTK.S	HKVYACEVTHQGLSSPVTK	1	NIST_LIGHT	188	206	2141.06	4	536.272	1.40807e+06	536.271	-0.878463	22.2277
K.TKPR.E	TKPR	0	NIST_HEAVY	292	295	500.307	2	251.161	1.40429e+06	251.161	1.85439	14.0226
K.GQPREPQVYTLPPSREEMTK.N	GQPREPQVYTLPPSREEMTK	2	NIST_HEAVY	344	363	2342.17	2	1172.09	1.38367e+06	1172.09	-1.40993	16.4473
K.VQWK.V	VQWK	0	NIST_LIGHT	145	148	559.312	2	280.663	1.34048e+06	280.664	1.4284	12.43
K.VDK.R	VDK	0	NIST_HEAVY	214	216	360.201	1	361.208	1.29857e+06	361.208	0.519248	0
K.VDNALQSGNSQESVTEQDSK.D	VDNALQSGNSQESVTEQDSK	0	NIST_LIGHT	149	168	2134.96	3	712.661	1.2898e+06	712.66	-1.10416	12.7482
K.NQVSLTC[carboxymethylation]LVKGFYPSDIAVEWESNGQPENNYKTTPPVLDSDGSFFLYSKLTVDK.S	NQVSLTCLVKGFYPSDIAVEWESNGQPENNYKTTPPVLDSDGSFFLYSKLTVDK	3	NIST_HEAVY	364	417	6097.95	6	1017.33	1.25121e+06	1017.33	-1.6337	48.1623
K.FNWYVDGVEVHNAK.T	FNWYVDGVEVHNAK	0	NIST_HEAVY	278	291	1676.79	1	1677.8	1.24429e+06	1677.8	-1.42303	23.6023
K.RVEPK.S	RVEPK	1	NIST_HEAVY	217	221	627.37	1	628.378	1.23505e+06	628.377	-1.081	11.2427
K.LLIYDTSKLASGVPSR.F	LLIYDTSKLASGVPSR	1	NIST_LIGHT	45	60	1718.96	2	860.486	1.23391e+06	860.484	-1.39492	9.63592
K.NQVVLK.V	NQVVLK	0	NIST_HEAVY	78	83	699.428	2	350.721	1.17034e+06	350.721	0.588306	8.9619
K.TKPREEQYN(G0F)STYR.V	TKPREEQYNSTYR	1	NIST_HEAVY	292	304	3115.34	3	1039.45	1.16189e+06	1039.45	-1.20593	8.17836
K.DRLTISK.D	DRLTISK	1	NIST_HEAVY	67	73	831.481	2	416.748	1.15697e+06	416.748	0.0928353	11.933
-.DIQMTQSPSTLSASVGDR.V	DIQMTQSPSTLSASVGDR	0	NIST_LIGHT	1	18	1891.89	1	1892.9	1.14433e+06	1892.9	-1.61874	14.3699
K.ALEWLADIWWDDKKHYNPSLK.D	ALEWLADIWWDDKKHYNPSLK	2	NIST_HEAVY	46	66	2627.32	4	657.837	1.14234e+06	657.836	-1.11717	10.0346
K.TKPREEQYN(G1F)STYR.V	TKPREEQYNSTYR	1	NIST_HEAVY	292	304	3277.39	3	1093.47	1.10477e+06	1093.47	-1.37687	7.48206
R.EPQVYTLPPSREEMTKNQVSLTC[carboxymethylation]LVK.G	EPQVYTLPPSREEMTKNQVSLTCLVK	2	NIST_HEAVY	348	373	3047.53	3	1016.85	1.10446e+06	1016.85	-1.39792	14.3791
R.TPEVTC[carboxymethylation]VVVDVSHEDPEVKFNWYVDGVEVHNAK.T	TPEVTCVVVDVSHEDPEVKFNWYVDGVEVHNAK	1	NIST_HEAVY	259	291	3797.79	3	1266.94	1.08842e+06	1266.94	-0.741189	11.3288
K.ALEWLADIWWDDKKHYNPSLKDR.L	ALEWLADIWWDDKKHYNPSLKDR	3	NIST_HEAVY	46	68	2898.45	4	725.619	1.05407e+06	725.618	-1.17564	15.221
R.LTISK.D	LTISK	0	NIST_HEAVY	69	73	560.353	2	281.184	1.03988e+06	281.184	1.42516	15.737
K.TTPPVLDSDGSFFLYSKLTVDKSRWQQGNVFSC[carboxymethylation]SVMHEALHNHYTQK.S	TTPPVLDSDGSFFLYSKLTVDKSRWQQGNVFSCSVMHEALHNHYTQK	3	NIST_HEAVY	396	442	5455.6	3	1819.54	1.02618e+06	1819.54	-1.06611	8.26605
K.VDNALQSGNSQESVTEQDSKDSTYSLSSTLTLSK.A	VDNALQSGNSQESVTEQDSKDSTYSLSSTLTLSK	1	NIST_LIGHT	149	182	3618.7	4	905.683	990502	905.681	-1.54215	2.0109
K.ALEWLADIWWDDKKHYNPSLKDR.L	ALEWLADIWWDDKKHYNPSLKDR	3	NIST_HEAVY	46	68	2898.45	2	1450.23	985161	1450.23	-1.14313	5.63568
R.TVAAPSVFIFPPSDEQLK.S	TVAAPSVFIFPPSDEQLK	0	NIST_LIGHT	108	125	1945.02	1	1946.03	939886	1946.02	-1.51746	6.31132
K.C[carboxymethylation]KVSNK.A	CKVSNK	1	NIST_HEAVY	324	329	735.359	2	368.687	927493	368.687	0.651628	7.68852
K.LTVDKSR.W	LTVDKSR	1	NIST_HEAVY	413	419	817.466	2	409.74	914106	409.74	0.0785143	8.04141
R.QPPGK.A	QPPGK	0	NIST_HEAVY	41	45	525.291	2	263.653	910032	263.653	1.6324	8.17689
K.VTNMDPADTATYYC[carboxymethylation]AR.D	VTNMDPADTATYYCAR	0	NIST_HEAVY	84	99	1848.77	1	1849.77	841476	1849.77	-1.59051	28.3734
K.TTPPVLDSDGSFFLYSKLTVDKSRWQQGNVFSC[carboxymethylation]SVMHEALHNHYTQK.S	TTPPVLDSDGSFFLYSKLTVDKSRWQQGNVFSCSVMHEALHNHYTQK	3	NIST_HEAVY	396	442	5455.6	6	910.274	839662	910.274	-0.871346	26.1521
R.ESGPALVKPTQTLTLTC[carboxymethylation]TFSGFSLSTAGMSVGWIR.Q	ESGPALVKPTQTLTLTCTFSGFSLSTAGMSVGWIR	0	NIST_HEAVY	6	40	3700.85	4	926.219	822702	926.218	-1.09745	19.935
K.STSGGTAALGC[carboxymethylation]LVKDYFPEPVTVSWNSGALTSGVHTFPAVLQSSGLYSLSSVVTVPSSSLGTQTYIC[carboxymethylation]NVNHKPSNTKVDK.R	STSGGTAALGCLVKDYFPEPVTVSWNSGALTSGVHTFPAVLQSSGLYSLSSVVTVPSSSLGTQTYICNVNHKPSNTKVDK	2	NIST_HEAVY	137	216	8359.13	6	1394.19	812813	1394.19	-1.35841	10.5261
K.STSGGTAALGC[carboxymethylation]LVKDYFPEPVTVSW(oxidation)NSGALTSGVHTFPAVLQSSGLYSLSSVVTVPSSSLGTQTYIC[carboxymethylation]NVNHKPSNTK.V	STSGGTAALGCLVKDYFPEPVTVSWNSGALTSGVHTFPAVLQSSGLYSLSSVVTVPSSSLGTQTYICNVNHKPSNTK	1	NIST_HEAVY	137	213	8032.93	6	1339.83	811217	1339.83	2.27228	27.6674
-.DIQMTQSPSTLSASVGDRVTITC[carboxymethylation]SASSRVGYMHWYQQKPGKAPK.L	DIQMTQSPSTLSASVGDRVTITCSASSRVGYMHWYQQKPGKAPK	3	NIST_LIGHT	1	44	4854.35	3	1619.12	801614	1619.12	-1.4752	9.80142
K.LTVDK.S	LTVDK	0	NIST_HEAVY	413	417	574.333	2	288.174	750503	288.174	1.25006	15.3696
K.DSTYSLSSTLTLSKADYEKHKVYAC[carboxymethylation]EVTHQGLSSPVTK.S	DSTYSLSSTLTLSKADYEKHKVYACEVTHQGLSSPVTK	3	NIST_LIGHT	169	206	4231.06	3	1411.36	744123	1411.36	-1.03006	46.5538
K.SLSLSPGK.-	SLSLSPGK	0	NIST_HEAVY	443	450	787.444	2	394.729	723441	394.73	2.60616	11.0639
K.VQWKVDNALQSGNSQESVTEQDSKDSTYSLSSTLTLSK.A	VQWKVDNALQSGNSQESVTEQDSKDSTYSLSSTLTLSK	2	NIST_LIGHT	145	182	4160	3	1387.68	719764	1387.67	-1.11429	11.8374
R.EEQYN(G0F)STYR.V	EEQYNSTYR	0	NIST_HEAVY	296	304	2633.04	2	1317.53	714140	1317.53	-0.993491	7.88579
-.DIQMTQSPSTLSASVGDR.V	DIQMTQSPSTLSASVGDR	0	NIST_LIGHT	1	18	1891.89	3	631.639	675433	631.638	-1.0778	13.2569
R.VEPK.S	VEPK	0	NIST_HEAVY	218	221	471.269	2	236.642	661332	236.642	2.0758	14.3731
R.W(oxidation)QQGNVFSC[carboxymethylation]SVMHEALHNHYTQK.S	WQQGNVFSCSVMHEALHNHYTQK	0	NIST_HEAVY	420	442	2817.24	3	940.087	660842	940.086	-1.43206	22.7735
R.WQQGNVFSC[carboxymethylation]SVM(oxidation)HEALHNHYTQK.S	WQQGNVFSCSVMHEALHNHYTQK	0	NIST_HEAVY	420	442	2817.24	3	940.087	660842	940.086	-1.43206	22.7735
K.TKPREEQYN(G0F)STYRVVSVLTVLHQDWLNGKEYK.C	TKPREEQYNSTYRVVSVLTVLHQDWLNGKEYK	3	NIST_HEAVY	292	323	5324.52	4	1332.14	657719	1332.14	-1.02804	29.4628
K.TKPREEQYN(G1F)STYRVVSVLTVLHQDWLNGKEYK.C	TKPREEQYNSTYRVVSVLTVLHQDWLNGKEYK	3	NIST_HEAVY	292	323	5486.58	4	1372.65	617878	1372.65	-1.29828	15.9112
K.C[carboxymethylation]KVSNK.A	CKVSNK	1	NIST_HEAVY	324	329	735.359	1	736.366	613743	736.365	-1.02502	13.6508
R.LTISKDTSKNQVVLK.V	LTISKDTSKNQVVLK	2	NIST_HEAVY	69	83	1672.97	3	558.665	606792	558.664	-0.831755	11.2224
K.ALEWLADIWWDDKK.H	ALEWLADIWWDDKK	1	NIST_HEAVY	46	59	1787.89	3	596.97	581264	596.969	-1.09411	7.8776
-.DIQMTQSPSTLSASVGDRVTITC[carboxymethylation]SASSRVGYMHWYQQKPGK.A	DIQMTQSPSTLSASVGDRVTITCSASSRVGYMHWYQQKPGK	2	NIST_LIGHT	1	41	4558.17	3	1520.4	557323	1520.39	-1.19464	12.1217
K.DYFPEPVTVSW(oxidation)NSGALTSGVHTFPAVLQSSGLYSLSSVVTVPSSSLGTQTYIC[carboxymethylation]NVNHKPSNTK.V	DYFPEPVTVSWNSGALTSGVHTFPAVLQSSGLYSLSSVVTVPSSSLGTQTYICNVNHKPSNTK	0	NIST_HEAVY	151	213	6729.29	5	1346.86	537705	1346.87	2.13127	31.7762
R.EEQYN(G1F)STYR.V	EEQYNSTYR	0	NIST_HEAVY	296	304	2795.09	2	1398.55	529333	1398.55	-0.959446	10.8772
K.DTLM(oxidation)ISR.T	DTLMISR	0	NIST_HEAVY	252	258	850.422	1	851.429	510968	851.428	-1.38893	6.04149
K.TTPPVLDSDGSFFLYSK.L	TTPPVLDSDGSFFLYSK	0	NIST_HEAVY	396	412	1872.91	3	625.312	507562	625.311	-1.29868	4.05975
R.VVSVLTVLHQDWLNGK.E	VVSVLTVLHQDWLNGK	0	NIST_HEAVY	305	320	1807	1	1808.01	506499	1808	-1.50819	3.70978
K.DSTYSLSSTLTLSKADYEKHKVYAC[carboxymethylation]EVTHQGLSSPVTK.S	DSTYSLSSTLTLSKADYEKHKVYACEVTHQGLSSPVTK	3	NIST_LIGHT	169	206	4231.06	4	1058.77	500020	1058.77	-1.34712	6.15557
K.TISK.A	TISK	0	NIST_HEAVY	338	341	447.269	2	224.642	499018	224.642	2.37106	0
R.TVAAPSVFIFPPSDEQLK.S	TVAAPSVFIFPPSDEQLK	0	NIST_LIGHT	108	125	1945.02	3	649.347	490097	649.346	-1.12295	14.3585
R.WQQGNVFSC[carboxymethylation]SVMHEALHNHYTQKSLSLSPGK(K clipping).-	WQQGNVFSCSVMHEALHNHYTQKSLSLSPGK	1	NIST_HEAVY	420	450	3442.58	3	1148.53	477360	1148.53	-1.39509	11.703
K.HYNPSLKDR.L	HYNPSLKDR	1	NIST_HEAVY	60	68	1128.57	3	377.196	468852	377.197	0.446266	10.0641
K.AKGQPREPQVYTLPPSREEMTK.N	AKGQPREPQVYTLPPSREEMTK	3	NIST_HEAVY	342	363	2541.3	3	848.108	458010	848.106	-1.55754	17.5492
K.SFNR.G	SFNR	0	NIST_LIGHT	207	210	522.255	2	262.135	454748	262.135	1.76405	15.4313
K.VDNALQSGNSQESVTEQDSKDSTYSLSSTLTLSKADYEK.H	VDNALQSGNSQESVTEQDSKDSTYSLSSTLTLSKADYEK	2	NIST_LIGHT	149	187	4224.97	3	1409.33	446190	1409.33	-1.18541	22.6239
R.LTISKDTSK.N	LTISKDTSK	1	NIST_HEAVY	69	77	991.555	1	992.562	417120	992.561	-1.44298	5.94646
K.DTLMISRTPEVTC[carboxymethylation]VVVDVSHEDPEVKFNWYVDGVEVHNAKTKPR.E	DTLMISRTPEVTCVVVDVSHEDPEVKFNWYVDGVEVHNAKTKPR	3	NIST_HEAVY	252	295	5096.5	4	1275.13	399965	1275.13	-0.228844	21.5801
K.DTLMISRTPEVTC[carboxymethylation]VVVDVSHEDPEVKFNWYVDGVEVHNAK.T	DTLMISRTPEVTCVVVDVSHEDPEVKFNWYVDGVEVHNAK	2	NIST_HEAVY	252	291	4614.2	4	1154.56	392525	1154.56	-0.571618	41.536
K.DRLTISK.D	DRLTISK	1	NIST_HEAVY	67	73	831.481	1	832.489	388382	832.488	-0.908183	8.61477
R.EPQVYTLPPSREEM(oxidation)TK.N	EPQVYTLPPSREEMTK	1	NIST_HEAVY	348	363	1919.93	2	960.972	377812	960.971	-1.55324	14.7431
R.VGYMHWYQQKPGK.A	VGYMHWYQQKPGK	0	NIST_LIGHT	29	41	1620.79	4	406.204	376458	406.204	0.1098	20.0916
K.ADYEKHKVYAC[carboxymethylation]EVTHQGLSSPVTK.S	ADYEKHKVYACEVTHQGLSSPVTK	2	NIST_LIGHT	183	206	2747.32	3	916.781	349088	916.78	-1.3293	9.5572
-.DIQM(oxidation)TQSPSTLSASVGDR.V	DIQMTQSPSTLSASVGDR	0	NIST_LIGHT	1	18	1907.89	2	954.952	344863	954.95	-1.62664	20.3153
-.DIQMTQSPSTLSASVGDRVTITC[carboxymethylation]SASSRVGYMHWYQQKPGKAPK.L	DIQMTQSPSTLSASVGDRVTITCSASSRVGYMHWYQQKPGKAPK	3	NIST_LIGHT	1	44	4854.35	6	810.066	334828	810.065	-1.29249	23.5599
K.HYNPSLKDR.L	HYNPSLKDR	1	NIST_HEAVY	60	68	1128.57	1	1129.57	333631	1129.57	-1.47049	8.92666
K.SC[carboxymethylation]DKTHTC[carboxymethylation]PPC[carboxymethylation]PAPELLGGPSVFLFPPKPK.D	SCDKTHTCPPCPAPELLGGPSVFLFPPKPK	1	NIST_HEAVY	222	251	3336.59	5	668.325	331888	668.324	-1.32605	31.488
K.TKPREEQYN(G0F)STYR.V	TKPREEQYNSTYR	1	NIST_HEAVY	292	304	3115.34	2	1558.67	317950	1558.67	-1.12546	15.9775
K.LTVDKSR.W	LTVDKSR	1	NIST_HEAVY	413	419	817.466	1	818.473	310077	818.472	-1.04089	5.52786
R.VGYMHWYQQKPGKAPKLLIYDTSKLASGVPSR.F	VGYMHWYQQKPGKAPKLLIYDTSKLASGVPSR	3	NIST_LIGHT	29	60	3617.92	3	1206.98	307477	1206.98	-0.942596	7.67073
R.EEMTKNQVSLTC[carboxymethylation]LVK.G	EEMTKNQVSLTCLVK	1	NIST_HEAVY	359	373	1779.87	2	890.945	301258	890.944	-1.10103	26.7287
K.SRWQQGNVFSC[carboxymethylation]SVMHEALHNHYTQK.S	SRWQQGNVFSCSVMHEALHNHYTQK	1	NIST_HEAVY	418	442	3044.38	4	762.102	298152	762.101	-1.07843	28.6212
R.EEQYN(G0F)STYRVVSVLTVLHQDWLNGK.E	EEQYNSTYRVVSVLTVLHQDWLNGK	1	NIST_HEAVY	296	320	4422.03	3	1475.02	296707	1475.02	0.261894	37.5818
K.KHYNPSLK.D	KHYNPSLK	1	NIST_HEAVY	59	66	985.535	2	493.775	289407	493.774	-0.658526	1.4732
K.GQPREPQVYTLPPSR.E	GQPREPQVYTLPPSR	1	NIST_HEAVY	344	358	1723.9	3	575.641	285861	575.64	-1.0226	16.2418
K.TKPREEQYN(G0F)STYRVVSVLTVLHQDWLNGK.E	TKPREEQYNSTYRVVSVLTVLHQDWLNGK	2	NIST_HEAVY	292	320	4904.32	4	1227.09	282777	1227.09	-0.74044	24.1871
K.TTPPVLDSDGSFFLYSKLTVDKSR.W	TTPPVLDSDGSFFLYSKLTVDKSR	2	NIST_HEAVY	396	419	2672.37	3	891.797	276219	891.796	-1.19053	10.1742
R.VVSVLTVLHQDWLNGKEYKC[carboxymethylation]K.V	VVSVLTVLHQDWLNGKEYKCK	2	NIST_HEAVY	305	325	2516.31	3	839.777	263153	839.776	-1.40767	24.097
R.WQQGNVFSC[carboxymethylation]SVMHEALHNHYTQK.S	WQQGNVFSCSVMHEALHNHYTQK	0	NIST_HEAVY	420	442	2801.24	5	561.256	263013	561.256	-0.902265	30.6127
K.DTLMISRTPEVTC[carboxymethylation]VVVDVSHEDPEVKFNWYVDGVEVHNAK.T	DTLMISRTPEVTCVVVDVSHEDPEVKFNWYVDGVEVHNAK	2	NIST_HEAVY	252	291	4614.2	3	1539.08	255283	1539.07	-2.06228	27.2601
R.VTITC[carboxymethylation]SASSRVGYMHWYQQKPGKAPK.L	VTITCSASSRVGYMHWYQQKPGKAPK	2	NIST_LIGHT	19	44	2980.47	3	994.497	253621	994.495	-1.67537	49.1335
K.TKPREEQYN(G1F)STYR.V	TKPREEQYNSTYR	1	NIST_HEAVY	292	304	3277.39	2	1639.7	240745	1639.7	-1.34207	25.6528
K.SRWQQGNVFSC[carboxymethylation]SVMHEALHNHYTQK.S	SRWQQGNVFSCSVMHEALHNHYTQK	1	NIST_HEAVY	418	442	3044.38	2	1523.2	236157	1523.19	-1.251	31.1028
R.TVAAPSVFIFPPSDEQLKSGTASVVC[carboxymethylation]LLNNFYPR.E	TVAAPSVFIFPPSDEQLKSGTASVVCLLNNFYPR	1	NIST_LIGHT	108	141	3724.88	4	932.228	232528	932.227	-0.615904	15.3559
K.TKPREEQYN(G2F)STYR.V	TKPREEQYNSTYR	1	NIST_HEAVY	292	304	3439.44	3	1147.49	224788	1147.49	-1.25897	10.4491
R.LTISKDTSKNQVVLKVTNMDPADTATYYC[carboxymethylation]AR.D	LTISKDTSKNQVVLKVTNMDPADTATYYCAR	3	NIST_HEAVY	69	99	3503.73	3	1168.92	224198	1168.92	-0.690914	41.8447
R.VGYMHWYQQKPGKAPKLLIYDTSKLASGVPSR.F	VGYMHWYQQKPGKAPKLLIYDTSKLASGVPSR	3	NIST_LIGHT	29	60	3617.92	4	905.487	220459	905.486	-0.529152	36.081
-.DIQMTQSPSTLSASVGDRVTITC[carboxymethylation]SASSRVGYMHWYQQKPGK.A	DIQMTQSPSTLSASVGDRVTITCSASSRVGYMHWYQQKPGK	2	NIST_LIGHT	1	41	4558.17	5	912.641	218799	912.639	-2.3597	22.1467
K.DYFPEPVTVSWNSGALTSGVHTFPAVLQSSGLYSLSSVVTVPSSSLGTQTYIC[carboxymethylation]NVNHKPSNTKVDKR.V	DYFPEPVTVSWNSGALTSGVHTFPAVLQSSGLYSLSSVVTVPSSSLGTQTYICNVNHKPSNTKVDKR	2	NIST_HEAVY	151	217	7211.58	5	1443.32	216842	1443.32	0.187054	32.755
K.GQPREPQVYTLPPSREEMTK.N	GQPREPQVYTLPPSREEMTK	2	NIST_HEAVY	344	363	2342.17	4	586.549	212555	586.549	-1.00786	33.1315
R.EPQVYTLPPSREEMTKNQVSLTC[carboxymethylation]LVK.G	EPQVYTLPPSREEMTKNQVSLTCLVK	2	NIST_HEAVY	348	373	3047.53	2	1524.77	208191	1524.77	-0.950856	29.2118
K.DTLMISRTPEVTC[carboxymethylation]VVVDVSHEDPEVKFNWYVDGVEVHNAKTKPR.E	DTLMISRTPEVTCVVVDVSHEDPEVKFNWYVDGVEVHNAKTKPR	3	NIST_HEAVY	252	295	5096.5	5	1020.31	206523	1020.31	-1.25788	33.2588
R.VGYM(oxidation)HWYQQKPGK.A	VGYMHWYQQKPGK	0	NIST_LIGHT	29	41	1636.78	2	819.398	179515	819.397	-1.08456	17.842
R.VGYMHW(oxidation)YQQKPGK.A	VGYMHWYQQKPGK	0	NIST_LIGHT	29	41	1636.78	2	819.398	179515	819.397	-1.08456	17.842
K.VSNK.A	VSNK	0	NIST_HEAVY	326	329	446.249	2	224.132	174871	224.132	2.35002	0
R.QPPGKALEWLADIWWDDKKHYNPSLK.D	QPPGKALEWLADIWWDDKKHYNPSLK	3	NIST_HEAVY	41	66	3134.6	3	1045.87	168919	1045.87	-1.19196	15.9675
R.TVAAPSVFIFPPSDEQLKSGTASVVC[carboxymethylation]LLNNFYPREAK.V	TVAAPSVFIFPPSDEQLKSGTASVVCLLNNFYPREAK	2	NIST_LIGHT	108	144	4053.06	3	1352.03	158973	1352.03	0.316112	36.5535
R.EEQYN(G0F)STYRVVSVLTVLHQDWLNGKEYK.C	EEQYNSTYRVVSVLTVLHQDWLNGKEYK	2	NIST_HEAVY	296	323	4842.23	3	1615.08	156703	1615.08	-1.30288	39.2882
R.EEQYN(G1F)STYR.V	EEQYNSTYR	0	NIST_HEAVY	296	304	2795.09	3	932.704	153637	932.704	-0.920128	14.156
R.EEQYN(G0F)STYRVVSVLTVLHQDWLNGKEYK.C	EEQYNSTYRVVSVLTVLHQDWLNGKEYK	2	NIST_HEAVY	296	323	4842.23	4	1211.56	150984	1211.56	-1.36969	23.3454
K.VDNALQSGNSQESVTEQDSKDSTYSLSSTLTLSKADYEK.H	VDNALQSGNSQESVTEQDSKDSTYSLSSTLTLSKADYEK	2	NIST_LIGHT	149	187	4224.97	4	1057.25	150948	1057.25	-1.35796	25.3245
K.VEIK.R	VEIK	0	NIST_LIGHT	103	106	487.301	2	244.658	147916	244.658	2.03674	2.21264
K.SRWQQGNVFSC[carboxymethylation]SVMHEALHNHYTQKSLSLSPGK(K clipping).-	SRWQQGNVFSCSVMHEALHNHYTQKSLSLSPGK	2	NIST_HEAVY	418	450	3685.72	3	1229.58	142432	1229.58	-1.70152	14.5253
K.TKPREEQYN(G0F)STYRVVSVLTVLHQDWLNGKEYK.C	TKPREEQYNSTYRVVSVLTVLHQDWLNGKEYK	3	NIST_HEAVY	292	323	5324.52	5	1065.91	141841	1065.91	-1.79873	20.0201
R.FSGSGSGTEFTLTISSLQPDDFATYYC[carboxymethylation]FQGSGYPFTFGGGTKVEIKR.T	FSGSGSGTEFTLTISSLQPDDFATYYCFQGSGYPFTFGGGTKVEIKR	2	NIST_LIGHT	61	107	5108.37	4	1278.1	141316	1278.1	-0.585527	36.0357
K.RTVAAPSVFIFPPSDEQLKSGTASVVC[carboxymethylation]LLNNFYPR.E	RTVAAPSVFIFPPSDEQLKSGTASVVCLLNNFYPR	2	NIST_LIGHT	107	141	3880.98	3	1294.67	139155	1294.67	0.0376302	27.5953
K.STSGGTAALGC[carboxymethylation]LVKDYFPEPVTVSW(oxidation)NSGALTSGVHTFPAVLQSSGLYSLSSVVTVPSSSLGTQTYIC[carboxymethylation]NVNHKPSNTK.V	STSGGTAALGCLVKDYFPEPVTVSWNSGALTSGVHTFPAVLQSSGLYSLSSVVTVPSSSLGTQTYICNVNHKPSNTK	1	NIST_HEAVY	137	213	8032.93	5	1607.59	138502	1607.59	-0.30762	34.7423
K.ALEW(oxidation)LADIW(oxidation)WDDKKHYNPSLK.D	ALEWLADIWWDDKKHYNPSLK	2	NIST_HEAVY	46	66	2659.31	3	887.443	136994	887.442	-1.25806	11.8671
K.ALEW(oxidation)LADIWW(oxidation)DDKKHYNPSLK.D	ALEWLADIWWDDKKHYNPSLK	2	NIST_HEAVY	46	66	2659.31	3	887.443	136994	887.442	-1.25806	11.8671
K.ALEWLADIW(oxidation)W(oxidation)DDKKHYNPSLK.D	ALEWLADIWWDDKKHYNPSLK	2	NIST_HEAVY	46	66	2659.31	3	887.443	136994	887.442	-1.25806	11.8671
K.TKPREEQYN(G0F)STYRVVSVLTVLHQDWLNGKEYK.C	TKPREEQYNSTYRVVSVLTVLHQDWLNGKEYK	3	NIST_HEAVY	292	323	5324.52	3	1775.85	134423	1775.85	-0.874572	18.7196
R.VVSVLTVLHQDW(oxidation)LNGK.E	VVSVLTVLHQDWLNGK	0	NIST_HEAVY	305	320	1822.99	2	912.504	133392	912.503	-1.14793	15.4083
K.SGTASVVC[carboxymethylation]LLNNFYPR.E	SGTASVVCLLNNFYPR	0	NIST_LIGHT	126	141	1797.87	3	600.298	120302	600.297	-1.2984	22.3395
R.W(oxidation)QQGNVFSC[carboxymethylation]SVMHEALHNHYTQK.S	WQQGNVFSCSVMHEALHNHYTQK	0	NIST_HEAVY	420	442	2817.24	2	1409.63	112915	1409.63	-1.05144	35.4456
R.WQQGNVFSC[carboxymethylation]SVM(oxidation)HEALHNHYTQK.S	WQQGNVFSCSVMHEALHNHYTQK	0	NIST_HEAVY	420	442	2817.24	2	1409.63	112915	1409.63	-1.05144	35.4456
K.KHYNPSLKDR.L	KHYNPSLKDR	2	NIST_HEAVY	59	68	1256.66	2	629.339	112412	629.338	-1.13078	23.9186
K.VQWKVDNALQSGNSQESVTEQDSK.D	VQWKVDNALQSGNSQESVTEQDSK	1	NIST_LIGHT	145	168	2676.26	3	893.095	111553	893.094	-1.10642	41.2941
K.LTVDKSRWQQGNVFSC[carboxymethylation]SVMHEALHNHYTQK.S	LTVDKSRWQQGNVFSCSVMHEALHNHYTQK	2	NIST_HEAVY	413	442	3600.7	3	1201.24	110224	1201.24	-1.24449	27.6181
R.EEMTK.N	EEMTK	0	NIST_HEAVY	359	363	636.279	2	319.147	108900	319.147	0.914634	0.47286
R.VGYMHWYQQKPGKAPKLLIYDTSKLASGVPSR.F	VGYMHWYQQKPGKAPKLLIYDTSKLASGVPSR	3	NIST_LIGHT	29	60	3617.92	5	724.591	103320	724.59	-1.07256	9.90349
R.TVAAPSVFIFPPSDEQLKSGTASVVC[carboxymethylation]LLNNFYPR.E	TVAAPSVFIFPPSDEQLKSGTASVVCLLNNFYPR	1	NIST_LIGHT	108	141	3724.88	2	1863.45	102117	1863.44	-2.14595	33.0018
R.VVSVLTVLHQDWLNGKEYKC[carboxymethylation]K.V	VVSVLTVLHQDWLNGKEYKCK	2	NIST_HEAVY	305	325	2516.31	2	1259.16	101548	1259.16	1.12443	15.5946
K.GQPR.E	GQPR	0	NIST_HEAVY	344	347	456.244	2	229.13	101097	229.13	2.33135	0
K.DTLM(oxidation)ISR.T	DTLMISR	0	NIST_HEAVY	252	258	850.422	2	426.218	100600	426.218	-0.110798	24.5344
R.VGYMHWYQQKPGKAPKLLIYDTSK.L	VGYMHWYQQKPGKAPKLLIYDTSK	2	NIST_LIGHT	29	52	2850.49	3	951.17	98212.3	951.169	-1.52219	41.0532
K.AKGQPREPQVYTLPPSREEMTK.N	AKGQPREPQVYTLPPSREEMTK	3	NIST_HEAVY	342	363	2541.3	2	1271.66	96301	1271.66	-1.16059	33.0425
R.VVSVLTVLHQDWLNGKEYK.C	VVSVLTVLHQDWLNGKEYK	1	NIST_HEAVY	305	323	2227.2	4	557.807	92651.6	557.807	-1.2356	32.9523
-.QVTLR.E	QVTLR	0	NIST_HEAVY	1	5	615.37	1	616.378	91344.2	616.377	-0.97233	11.8294
K.VTNM(oxidation)DPADTATYYC[carboxymethylation]AR.D	VTNMDPADTATYYCAR	0	NIST_HEAVY	84	99	1864.76	2	933.388	87189.9	933.386	-1.26879	46.2355
K.TKPREEQYN(G0F)STYRVVSVLTVLHQDWLNGK.E	TKPREEQYNSTYRVVSVLTVLHQDWLNGK	2	NIST_HEAVY	292	320	4904.32	3	1635.78	85592.1	1635.78	0.724244	36.5839
K.ALEWLADIWWDDKKHYNPSLKDR.L	ALEWLADIWWDDKKHYNPSLKDR	3	NIST_HEAVY	46	68	2898.45	5	580.696	79073.4	580.696	-0.679039	25.1555
K.TTPPVLDSDGSFFLYSKLTVDKSR.W	TTPPVLDSDGSFFLYSKLTVDKSR	2	NIST_HEAVY	396	419	2672.37	2	1337.19	75812.6	1337.19	-0.817748	20.575
K.FNW(oxidation)YVDGVEVHNAK.T	FNWYVDGVEVHNAK	0	NIST_HEAVY	278	291	1692.79	2	847.402	75487.6	847.4	-1.89739	16.4132
K.KHYN(deamidation)PSLKDR.L	KHYNPSLKDR	2	NIST_HEAVY	59	68	1257.65	1	1258.65	70865.5	1258.65	-0.48073	30.7125
K.DRLTISKDTSKNQVVLK.V	DRLTISKDTSKNQVVLK	3	NIST_HEAVY	67	83	1944.1	3	649.041	70726.8	649.04	-1.37572	12.9915
K.SRWQQGNVFSC[carboxymethylation]SVMHEALHNHYTQK.S	SRWQQGNVFSCSVMHEALHNHYTQK	1	NIST_HEAVY	418	442	3044.38	5	609.883	70301.7	609.882	-1.15462	22.6129
K.AKGQPREPQVYTLPPSREEMTK.N	AKGQPREPQVYTLPPSREEMTK	3	NIST_HEAVY	342	363	2541.3	4	636.333	69877.5	636.332	-1.19227	42.2942
K.AKGQPREPQVYTLPPSR.E	AKGQPREPQVYTLPPSR	2	NIST_HEAVY	342	358	1923.03	2	962.524	69304.4	962.523	-0.97461	13.5679
K.TTPPVLDSDGSFFLYSKLTVDK.S	TTPPVLDSDGSFFLYSKLTVDK	1	NIST_HEAVY	396	417	2429.24	2	1215.63	68122.2	1215.62	-2.21808	40.6235
K.SC[carboxymethylation]DKTHTC[carboxymethylation]PPC[carboxymethylation]PAPELLGGPSVFLFPPKPKDTLMISR.T	SCDKTHTCPPCPAPELLGGPSVFLFPPKPKDTLMISR	2	NIST_HEAVY	222	258	4153	4	1039.26	67475.2	1039.26	-0.963319	36.3724
R.QPPGKALEWLADIWWDDKKHYNPSLK.D	QPPGKALEWLADIWWDDKKHYNPSLK	3	NIST_HEAVY	41	66	3134.6	4	784.657	64157.3	784.656	-1.34731	23.218
R.WQQGNVFSC[carboxymethylation]SVMHEALHNHYTQKSLSLSPGK(K clipping).-	WQQGNVFSCSVMHEALHNHYTQKSLSLSPGK	1	NIST_HEAVY	420	450	3442.58	4	861.653	63007.1	861.652	-1.43792	43.1379
R.ESGPALVKPTQTLTLTC[carboxymethylation]TFSGFSLSTAGMSVGWIRQPPGK.A	ESGPALVKPTQTLTLTCTFSGFSLSTAGMSVGWIRQPPGK	1	NIST_HEAVY	6	45	4208.13	5	842.633	62897.5	842.632	-1.70679	36.0525
K.GPSVFPLAPSSKSTSGGTAALGC[carboxymethylation]LVK.D	GPSVFPLAPSSKSTSGGTAALGCLVK	1	NIST_HEAVY	125	150	2489.28	3	830.768	59340.6	830.767	-1.57107	40.9816
K.KHYNPSLK.D	KHYNPSLK	1	NIST_HEAVY	59	66	985.535	1	986.542	57229.2	986.54	-2.15827	26.9435
K.ALEW(oxidation)LADIWWDDKK.H	ALEWLADIWWDDKK	1	NIST_HEAVY	46	59	1803.88	2	902.949	55553.4	902.947	-2.27417	41.7607
K.ALEWLADIW(oxidation)WDDKK.H	ALEWLADIWWDDKK	1	NIST_HEAVY	46	59	1803.88	2	902.949	55553.4	902.947	-2.27417	41.7607
K.ALEWLADIWW(oxidation)DDKK.H	ALEWLADIWWDDKK	1	NIST_HEAVY	46	59	1803.88	2	902.949	55553.4	902.947	-2.27417	41.7607
K.DRLTISKDTSK.N	DRLTISKDTSK	2	NIST_HEAVY	67	77	1262.68	2	632.349	52640.8	632.348	-0.825348	7.44774
R.EPQVYTLPPSREEMTKNQVSLTC[carboxymethylation]LVK.G	EPQVYTLPPSREEMTKNQVSLTCLVK	2	NIST_HEAVY	348	373	3047.53	4	762.89	49342.6	762.889	-1.21535	36.2699
K.AKGQPREPQVYTLPPSR.E	AKGQPREPQVYTLPPSR	2	NIST_HEAVY	342	358	1923.03	3	642.018	47665.2	642.018	-1.01539	21.223
K.EYKC[carboxymethylation]KVSNK.A	EYKCKVSNK	2	NIST_HEAVY	321	329	1155.56	1	1156.57	47469.1	1156.57	2.55294	26.7864
K.ADYEKHKVYAC[carboxymethylation]EVTHQGLSSPVTK.S	ADYEKHKVYACEVTHQGLSSPVTK	2	NIST_LIGHT	183	206	2747.32	4	687.838	46664.5	687.837	-1.33124	45.693
R.QPPGKALEW(oxidation)LADIW(oxidation)WDDK.K	QPPGKALEWLADIWWDDK	1	NIST_HEAVY	41	58	2199.06	3	734.028	44438.2	734.027	-1.68232	44.6015
R.QPPGKALEW(oxidation)LADIWW(oxidation)DDK.K	QPPGKALEWLADIWWDDK	1	NIST_HEAVY	41	58	2199.06	3	734.028	44438.2	734.027	-1.68232	44.6015
R.QPPGKALEWLADIW(oxidation)W(oxidation)DDK.K	QPPGKALEWLADIWWDDK	1	NIST_HEAVY	41	58	2199.06	3	734.028	44438.2	734.027	-1.68232	44.6015
K.LLIYDTSKLASGVPSR.F	LLIYDTSKLASGVPSR	1	NIST_LIGHT	45	60	1718.96	3	573.993	41759	573.992	-0.907243	38.5317
R.EEQYN(G0F)STYR.V	EEQYNSTYR	0	NIST_HEAVY	296	304	2633.04	3	878.687	41288.4	878.686	-0.967613	22.8453
R.EPQVYTLPPSREEM(oxidation)TK.N	EPQVYTLPPSREEMTK	1	NIST_HEAVY	348	363	1919.93	3	640.984	40120.4	640.983	-0.656759	14.1803
R.EEQYN(G2F)STYR.V	EEQYNSTYR	0	NIST_HEAVY	296	304	2957.14	3	986.722	34822.8	986.721	-0.532504	27.6429
K.ALEW(oxidation)LADIW(oxidation)WDDKKHYNPSLKDR.L	ALEWLADIWWDDKKHYNPSLKDR	3	NIST_HEAVY	46	68	2930.44	3	977.819	34074.8	977.818	-1.49202	25.1739
K.ALEW(oxidation)LADIWW(oxidation)DDKKHYNPSLKDR.L	ALEWLADIWWDDKKHYNPSLKDR	3	NIST_HEAVY	46	68	2930.44	3	977.819	34074.8	977.818	-1.49202	25.1739
K.ALEWLADIW(oxidation)W(oxidation)DDKKHYNPSLKDR.L	ALEWLADIWWDDKKHYNPSLKDR	3	NIST_HEAVY	46	68	2930.44	3	977.819	34074.8	977.818	-1.49202	25.1739
R.W(oxidation)QQGNVFSC[carboxymethylation]SVMHEALHNHYTQK.S	WQQGNVFSCSVMHEALHNHYTQK	0	NIST_HEAVY	420	442	2817.24	4	705.317	33170.6	705.317	-0.443215	36.8313
R.WQQGNVFSC[carboxymethylation]SVM(oxidation)HEALHNHYTQK.S	WQQGNVFSCSVMHEALHNHYTQK	0	NIST_HEAVY	420	442	2817.24	4	705.317	33170.6	705.317	-0.443215	36.8313
K.SLSLSPGK(K clipping).-	SLSLSPGK	0	NIST_HEAVY	443	450	659.349	2	330.682	29253.6	330.682	0.694002	0.0800695
K.TTPPVLDSDGSFFLYSKLTVDK.S	TTPPVLDSDGSFFLYSKLTVDK	1	NIST_HEAVY	396	417	2429.24	3	810.753	29102.4	810.752	-0.943488	31.4731
R.VVSVLTVLHQDWLNGKEYKC[carboxymethylation]K.V	VVSVLTVLHQDWLNGKEYKCK	2	NIST_HEAVY	305	325	2516.31	4	630.085	28226.5	630.084	-0.948827	37.8864
R.EEM(oxidation)TK.N	EEMTK	0	NIST_HEAVY	359	363	652.274	1	653.281	23892.4	653.28	-1.05922	49.6543
K.DTSKNQVVLK.V	DTSKNQVVLK	1	NIST_HEAVY	74	83	1130.63	3	377.884	23695.1	377.884	0.299459	13.8329
R.VGYM(oxidation)HWYQQKPGK.A	VGYMHWYQQKPGK	0	NIST_LIGHT	29	41	1636.78	3	546.601	20251.2	546.601	-0.408649	37.2935
R.VGYMHW(oxidation)YQQKPGK.A	VGYMHWYQQKPGK	0	NIST_LIGHT	29	41	1636.78	3	546.601	20251.2	546.601	-0.408649	37.2935
K.KHYNPSLK.D	KHYNPSLK	1	NIST_HEAVY	59	66	985.535	3	329.519	20062.8	329.519	0.558908	13.1525
K.SC[carboxymethylation]DK.T	SCDK	0	NIST_HEAVY	222	225	509.179	2	255.597	18467.5	255.597	1.66209	0
R.VGYMHWYQQKPGKAPK.L	VGYMHWYQQKPGKAPK	1	NIST_LIGHT	29	44	1916.97	5	384.402	14771.5	384.402	1.16251	49.2895
K.VSNKALPAPIEK.T	VSNKALPAPIEK	1	NIST_HEAVY	326	337	1265.73	2	633.874	13105.7	633.874	-1.28107	48.0046
K.VDKRVEPK.S	VDKRVEPK	2	NIST_HEAVY	214	221	969.561	3	324.194	10955.8	324.194	0.963359	2.43138

### Sheet: Table Legend
Supplementary Table 6: Detected NISTmAb peptides and MS1 features supporting sequence coverage. This table lists the full set of NISTmAb peptides detected in the dataset underlying Supplementary Figure 1, together with their observed charge states and corresponding m/z values, along with additional supporting information for each peptide.
